# Ancient and current association of the *Trichinella* complex with negative-sense and double-stranded RNA viruses

**DOI:** 10.64898/2026.07.06.736682

**Authors:** Gregory Karadjan, Clémence Garcia-Marin, Aurélie Heckmann, Véronique Beven, Pierrick Lucas, Yannick Blanchard, Nolwenn M Dheilly

## Abstract

The earliest records of Trichinellosis might be found in bibles that recommend against pork consumption due to the spread of a disease that resembles what is now identified as Trichinellosis. Parasitic nematodes (round worms) of the genus *Trichinella* form a complex of at least 13 species with a broad geographic range. Herein, through data mining of transcriptomic data, and re-sequencing of the transcriptome of representative isolates, we demonstrate the presence of viruses within 10 recognized *Trichinella* species. We provide genome sequences of 4 viral species of negative sense RNA viruses that belong the Family *Lispiviridae*, Order *Mononegavirales* and of 8 novel viruses of double-stranded RNA viruses that belong to a novel sub-order within the order *Ghabrivirales*. The integration of viral genome fragments within encapsulated *Trichinella* genomes demonstrate that these parasite-virus associations are ancient. Overall, viruses show co-diversification with their parasitic hosts. Yet the phylogenetic position of viruses revealed past host jump from an ancestral encapsulated *Trichinella* species to the ancestral *T. pseudospiralis*, and challenges previous dogma on the phylogeny and biogeography of *Trichinella* species in North America.

**Importance:** We are witnessing the emergence of a novel field of research focusing on viruses of parasites, and their role in parasite pathogenicity. Herein we describe the characterization of viruses within 10 recognized species of *Trichinella*. The viruses were distantly related to known viruses which led us to propose the creation of a novel genera, and a novel sub-order. We demonstrated the integration of viral genome fragments within the genome of *Trichinella* species and an on-going process of birth and death of viral integration. Finally, we showed that virus phylogenetic analyses can provide fine-tuned information of their parasitic host evolutionary history. This study demonstrates the ancient and close association between *Trichinella* and viruses, and strong species specificity. Further studies are now needed to determine whether the newly discovered viruses could be targeted for the development of novel diagnostic approaches.
