## Supplementary tables for "Ancient and current association of the *Trichinella* complex with negative-sense and double-stranded RNA viruses"

### Sheet: Supp table 1
Supplementary table 1: Detailed information of the isolates and species of Trichinella spp. used in this study. The table includes species lineage, ISS number, geographic origin, Host, Bioproject ID, Sequence Read Archive accession number, Genbank accession number and reference for samples that have been sequenced as part of another study. DataID identified as Korh_ have previously been sequenced…
Species	ISS number	Geographic origin	Host	BioProject	Sequence Read Archives	GenBank	Data ID
Trichinella britovi	ISS120	Italy : Potenza province	Vulpes vulpes	PRJNA257433	SRR1963592	GEBO00000000.1	Korh_GEBO
Trichinella britovi	ISS 1721	Romania: Tiha bargaului	Canus Lupus	PRJNA1193013			pool_britovi_ISS1721-7732
Trichinella britovi	ISS 7732	France	Sus domestica	PRJNA1193013			pool_britovi_ISS1721-7732
Trichinella murrelli	ISS 417	USA: Indiana	Canis latrans	PRJNA257433	SRR1970499	GEBV00000000.1	Korh_GEBV
Trichinella murrelli	ISS 35	USA : Pennsylvania	Ursus americanus	PRJNA1193013			Tmurelli_ISS35
Trichinella nativa	ISS 10	Norway : Svalbard Island	Ursus maritimus	PRJNA257433	SRR1963544	GEBM00000000.1	Korh_GEBM
Trichinella nativa	ISS 10	Norway : Svalbard Island	Ursus maritimus	PRJNA1193013			pool_nativa_ISS10-42-70
Trichinella nativa	ISS 42	Russia	Canis lupus	PRJNA1193013			pool_nativa_ISS10-42-70
Trichinella nativa	ISS 70	USA : Alaska	Ursus maritimus	PRJNA1193013			pool_nativa_ISS10-42-70
Trichinella nelsoni	ISS 37	Tanzania	Phacochoerus aethiopicus	PRJNA257433	SRR1971680	GEBT00000000.1	Korh_GEBT
Trichinella nelsoni	ISS 37	Tanzania	Phacochoerus aethiopicus	PRJNA1193013			Tnelsoni_ISS37
Trichinella papuae	ISS 1980	Thailand: Ban-Rai District, Uthaithani Province	Homo sapiens	PRJNA257433	SRR1971676	GEBW00000000.1	Korh_GEBW
Trichinella papuae	ISS 572	Papua New Guinea: Bula Plain	Sus sp.	PRJNA1193013			Tpapuae_ISS1980
Trichinella patagoniensis	ISS 2496	Argentina : Pico Truncado, Santa Cruz province	Puma concolor	PRJNA257433	SRR1971737	GECA00000000.1	Korh_GECA
Trichinella patagoniensis	ISS 1826	Argentina	Puma Concolor	PRJNA1193013			Tpatago_ISS1826
Trichinella pseudospiralis	ISS 13	Georgia : Caucasus	Procyon lotor	PRJNA257433	SRR1970424	GEBS00000000.1	Korh_GEBS
Trichinella pseudospiralis	ISS 13	Georgia : Caucasus	Procyon lotor	PRJNA1193013			pool_pseudospi_ISS13-470
Trichinella pseudospiralis	ISS 588	Russia : Oblast, Kamchatka	Rattus norvegicus	PRJNA257433	SRR1970487	GECJ00000000.1	Korh_GECJ
Trichinella pseudospiralis	ISS 176	Kazakhstan : Celinogradskaja region	Aquila rapax	PRJNA257433	SRR1970491	GEBP00000000.1	Korh_GEBP
Trichinella pseudospiralis	ISS 141	Australie : Tasmania	Dasyurus maculatus	PRJNA257433	SRR1970495	GEBR00000000.1	Korh_GEBR
Trichinella pseudospiralis	ISS 470	USA : Alabama	Coragypus atratus	PRJNA1193013			pool_pseudospi_ISS13-470
Trichinella sp. T6	ISS 34	USA: Montana	Ursus arctos horribilis	PRJNA257433	SRR1970500	GEBU00000000.1	Korh_GEBU
Trichinella sp. T6	ISS 34	USA: Montana	Ursus arctos horribilis	PRJNA1193013			pool_spT6-T8-T9
Trichinella sp. T8	ISS 272	Namibia: Etosha National Park	Panthera leo	PRJNA257433	SRR1971687	GEBY00000000.1	Korh_GEBY
Trichinella sp. T8	ISS 124	South Africa : Kruger National Park	Crocuta crocuta	PRJNA1193013			pool_spT6-T8-T9
Trichinella sp. T9	ISS 409	Japan : Yamagata city	Nyctereutes procyonoides	PRJNA257433	SRR1971733	GEBZ00000000.1	Korh_GEBZ
Trichinella sp. T9	ISS 408	Japan : Iwasaki town, Aomori prefecture	Ursus thibetanus japonicus	PRJNA1193013			pool_spT6-T8-T9
Trichinella spiralis	ISS 3	Poland : Wielhopolska region	Sus scrofa	PRJNA257433	SRR1963543	GEBN00000000.01	Korh_GEBN
Trichinella spiralis	ISS 7216	Poland	Sus scrofa ferus	PRJNA1193013			pool_spiralis_ISS7216-4
Trichinella spiralis	ISS 4	USA	Sus scrofa	PRJNA1193013			pool_spiralis_ISS7216-4
Trichinella zimbabwensis	ISS 1029	Zimbabwe: Victoria falls	Crocodylus niloticus	PRJNA257433		GEBX00000000.1	Korh_GEBX
Trichinella zimbabwensis	ISS 1029	Zimbabwe: Victoria falls	Crocodylus niloticus	PRJNA1193013			Tzimbabwensis-ISS1029

### Sheet: Supp table 2
Supplementary table 2: Detailed information for each virus of Trichinella spp. discovered in this study. The table provides virus proposed common name and abbreviation, Host Trichinella species, ISS and Geogrpahical location, dataID, Mean genome sequence coverage, percentage of mapped reads, CDS completeness, Best BLAST hit, BLAST hit seq ID, percentage of positive positions, Classification, Bran…
Name of fasta seq	Virus proposed Common Name	Abbreviation	Genbank Acc	Host organism	ISS	Geographical location	data ID	Mean depth of coverage	% mapped reads	CDS completeness	Best blast hit (BlastX)	Blast hit seq ID	% positives	Genome composition	Kingdom	Phylum	Class	Order	Family	Genus	Species
Trina_Lispivirus_1_ISS10_GEBM	Trina Lispivirus 1	TnLV		Trichinella nativa	ISS 10	Norway	Korh_GEBM	586	0.687566	complete	RNA-dependent RNA polymerase [Amsterdam virus]	QEQ50497.1	0.56	ssRNA(-)	Orthornavirae	Negarnaviricota	Monjiviricetes	Mononegavirales	Lispiviridae	Nematovirus	nativa
Trina_Lispivirus_2_pool_ISS10-42-70	Trina Lispivirus 2	TnLV	PQ673584	Trichinella nativa	ISS 10*, 42* and 70*	Norway/Russia/USA	pool_nativa_ISS10-42-70	5039	0.908318	complete	RNA-dependent RNA polymerase [Amsterdam virus]	QEQ50497.1	0.55	ssRNA(-)	Orthornavirae	Negarnaviricota	Monjiviricetes	Mononegavirales	Lispiviridae	Nematovirus	nativa
Tripa_Lispivirus_ISS2496_GECA	Tripa Lispivirus	TpLV		Trichinella patagoniensis	ISS 2496	Argentina	Korh_GECA	740	0.20635	complete	RNA-dependent RNA polymerase [Amsterdam virus]	QEQ50497.1	0.56	ssRNA(-)	Orthornavirae	Negarnaviricota	Monjiviricetes	Mononegavirales	Lispiviridae	Nematovirus	patagoniensis
Tripa_Lispivirus_ISS1826	Tripa Lispivirus	TpLV	PQ673585	Trichinella patagoniensis	ISS 1826	Argentina	Tpatago_ISS1826	22115	7.02928	complete	RNA-dependent RNA polymerase [Amsterdam virus]	QEQ50497.1	0.56	ssRNA(-)	Orthornavirae	Negarnaviricota	Monjiviricetes	Mononegavirales	Lispiviridae	Nematovirus	patagoniensis
Tripseudo_Lispivirus_1_ISS588_GECJ	Tripseudo Lispivirus 1	TpsLV1		Trichinella pseudospiralis	ISS 588	Russia	Korh_GECJ	33	0.0149184	complete	RNA-dependent RNA polymerase [Amsterdam virus]	QEQ50497.1	0.55	ssRNA(-)	Orthornavirae	Negarnaviricota	Monjiviricetes	Mononegavirales	Lispiviridae	Nematovirus	pseudospiralis
Trispseudo_Lispivirus_1_ISS141_GEBR	Tripseudo Lispivirus 1	TpsLV1		Trichinella pseudospiralis	ISS 141	Australia	Korh_GEBR	228	0.0894692	complete	RNA-dependent RNA polymerase [Amsterdam virus]	QEQ50497.1	0.55	ssRNA(-)	Orthornavirae	Negarnaviricota	Monjiviricetes	Mononegavirales	Lispiviridae	Nematovirus	pseudospiralis
Tripseudo_Lispivirus_2_ISS141_GEBR	Tripseudo Lispivirus 2	TpsLV2		Trichinella pseudospiralis	ISS 141	Australia	Korh_GEBR	195	0.0759867	complete	RNA-dependent RNA polymerase [Amsterdam virus]	QEQ50497.1	0.55	ssRNA(-)	Orthornavirae	Negarnaviricota	Monjiviricetes	Mononegavirales	Lispiviridae	Nematovirus	pseudospiralis
Tripseudo_Lispivirus_3_ISS470	Tripseudo Lispivirus 3	TpsLV3	PQ673586	Trichinella pseudospiralis	ISS 470*	USA	pool_pseudospi_ISS13-470	1227	19.7411	complete	RNA-dependent RNA polymerase [Amsterdam virus]	QEQ50497.1	0.56	ssRNA(-)	Orthornavirae	Negarnaviricota	Monjiviricetes	Mononegavirales	Lispiviridae	Nematovirus	pseudospiralis
Trina_Totilivirus_2_ISS10_GEBM	Trina totilivirus 2	TnTV		Trichinella nativa	ISS10	Norway	Korh_GEBM	7	0.00559455	partial	RNA-dependent RNA polymerase, partial [Riboviria sp.]	QIM73974.1	0.57	dsRNA	Orthornavirae	Duplornaviricota	Chrymotiviricetes	Ghabrivirales	Pilidae	Trichivirus	nativa
Trina_Totilivirus_2_pool_ISS10-42-70	Trina totilivirus 2	TnTV	PQ673587	Trichinella nativa	ISS 10	Norway	pool_nativa_ISS10-42-70	1072	0.108279	complete	polyprotein [Nanning Totiv tick virus 4]	UYL95676.1	0.56	dsRNA	Orthornavirae	Duplornaviricota	Chrymotiviricetes	Ghabrivirales	Pilidae	Trichivirus	nativa
Trina_Totilivirus_1_pool_ISS10-42-70	Trina totilivirus 1	TnTV	PQ673588	Trichinella nativa	ISS 10 or 42 or 70		pool_nativa_ISS10-42-70	217	0.022048	complete	polyprotein [Nanning Totiv tick virus 4]	UYL95676.1	0.56	dsRNA	Orthornavirae	Duplornaviricota	Chrymotiviricetes	Ghabrivirales	Pilidae	Trichivirus	nativa
Trina_Totilivirus_3_pool_ISS10-42-70	Trina totilivirus 3	TnTV	PQ673589	Trichinella nativa	ISS 10 or 42 or 70		pool_nativa_ISS10-42-70	1830	0.184652	complete	polyprotein [Nanning Totiv tick virus 4]	UYL95676.1	0.55	dsRNA	Orthornavirae	Duplornaviricota	Chrymotiviricetes	Ghabrivirales	Pilidae	Trichivirus	nativa
Tripa_Totilivirus_ISS1826	Tripa totilivirus	TpTV	PQ673590	Trichinella patagoniensis	ISS 1826	Argentina	Tpatago_ISS1826	2264	0.215003	complete	polyprotein [Totiviridae sp.]	WAK77382.1	0.58	dsRNA	Orthornavirae	Duplornaviricota	Chrymotiviricetes	Ghabrivirales	Pilidae	Trichivirus	patagoniensis
Tribo_Totilivirus_1_pool_ISS1721-7732	Tribo totilivirus 1	TbTV	PQ673593	Trichinella britovi	ISS1721 or 7732		pool_britovi_ISS1721-7732	2659	0.235605	complete	polyprotein [Nanning Totiv tick virus 4]	UYL95676.1	0.55	dsRNA	Orthornavirae	Duplornaviricota	Chrymotiviricetes	Ghabrivirales	Pilidae	Trichivirus	britovi
Tribo_Totilivirus_2_pool_ISS1721-7732	Tribo totilivirus 2	TbTV	PQ673591	Trichinella britovi	ISS1721 or 7732		pool_britovi_ISS1721-7732	1158	0.140967	complete	polyprotein [Nanning Totiv tick virus 4]	UYL95676.1	0.55	dsRNA	Orthornavirae	Duplornaviricota	Chrymotiviricetes	Ghabrivirales	Pilidae	Trichivirus	britovi
Tribo_Totilivirus_3_pool_ISS1721-7732	Tribo totilivirus 3	TbTV	PQ673592	Trichinella britovi	ISS1721 or 7732		pool_britovi_ISS1721-7732	330	0.0301385	complete	polyprotein [Nanning Totiv tick virus 4]	UYL95676.1	0.55	dsRNA	Orthornavirae	Duplornaviricota	Chrymotiviricetes	Ghabrivirales	Pilidae	Trichivirus	britovi
Trimu_Totilivirus_1_ISS35	Trimu totilivirus 1	TmTV	PQ673594	Trichinella murelli	ISS 35	USA	Tmurelli_ISS35	2480	0.254019	complete	polyprotein [Nanning Totiv tick virus 4]	UYL95676.1	0.56	dsRNA	Orthornavirae	Duplornaviricota	Chrymotiviricetes	Ghabrivirales	Pilidae	Trichivirus	murelli
Trimu_Totilivirus_2_ISS417_GEBV	Trimu totilivirus 2	TmTV		Trichinella murelli	ISS 417	USA	Korh_GEBV	6	0.0040204	partial	polyprotein [Totiviridae sp.]	WAK77382.1	0.59	dsRNA	Orthornavirae	Duplornaviricota	Chrymotiviricetes	Ghabrivirales	Pilidae	Trichivirus	murelli
Tripseudo_Totilivirus_1_ISS13	Tripseudo totilivirus 1	TpsTV	PQ673595	Trichinella pseudospiralis	ISS 13*	Georgia	pool_pseudospi_ISS13-470	1299	0.108027	complete	polyprotein [Nanning Totiv tick virus 4]	UYL95676.1	0.56	dsRNA	Orthornavirae	Duplornaviricota	Chrymotiviricetes	Ghabrivirales	Pilidae	Trichivirus	pseudospiralis
Tripseudo_Totilivirus_2_ISS470	Tripseudo totilivirus 2	TpsTV	PQ673596	Trichinella pseudospiralis	ISS 470	USA	pool_pseudospi_ISS13-470	1683	0.140849	complete	polyprotein [Nanning Totiv tick virus 4]	UYL95676.1	0.56	dsRNA	Orthornavirae	Duplornaviricota	Chrymotiviricetes	Ghabrivirales	Pilidae	Trichivirus	pseudospiralis
Tripseudo_Totilivirus_3_ISS588_GECJ	Tripseudo totilivirus 3	TpsTV		Trichinella pseudospiralis	ISS 588	Russia	Korh_GECJ	18	0.00531518	complete	polyprotein [Nanning Totiv tick virus 4]	UYL95676.1	0.57	dsRNA	Orthornavirae	Duplornaviricota	Chrymotiviricetes	Ghabrivirales	Pilidae	Trichivirus	pseudospiralis
Trisix_Totilivirus_ISS34_GEBU	Trisix totilivirus	TsTV		T. sp6	ISS 34	USA	Korh_GEBU	3	0.00159834	partial	RNA-dependent RNA polymerase [Sanya totivirus 2]	UHK03123.1	0.56	dsRNA	Orthornavirae	Duplornaviricota	Chrymotiviricetes	Ghabrivirales	Pilidae	Trichivirus	sex
Trisix_Totilivirus_sp6-ISS34	Trisix totilivirus	TsTV	PQ673600	T. sp6	ISS 34	USA	pool_spT6-T8-T9	849	0.0786405	complete	polyprotein [Nanning Totiv tick virus 4]	UYL95676.1	0.56	dsRNA	Orthornavirae	Duplornaviricota	Chrymotiviricetes	Ghabrivirales	Pilidae	Trichivirus	sex
Trieight_Totilivirus_1_ISS272_GEBY	Trieight totilivirus 1	TeTV		T. sp8	ISS 272	Namibia	Korh_GEBY	8	0.0062573	partial	polyprotein [Totiviridae sp.]	WAK77382.1	0.59	dsRNA	Orthornavirae	Duplornaviricota	Chrymotiviricetes	Ghabrivirales	Pilidae	Trichivirus	octo
Trieight_Totilivirus_1_sp8-ISS124	Trieight totilivirus 1	TeTV	PQ673598	T. sp8	ISS 124	South Africa	pool_spT6-T8-T9	511	0.0464668	complete	polyprotein [Nanning Totiv tick virus 4]	UYL95676.1	0.56	dsRNA	Orthornavirae	Duplornaviricota	Chrymotiviricetes	Ghabrivirales	Pilidae	Trichivirus	octo
Trieight_Totilivirus_2_sp8-ISS124	Trieight totilivirus 2	TeTV	PQ673599	T. sp8	ISS 124	South Africa	pool_spT6-T8-T9	524	0.0482796	complete	polyprotein [Nanning Totiv tick virus 4]	UYL95676.1	0.55	dsRNA	Orthornavirae	Duplornaviricota	Chrymotiviricetes	Ghabrivirales	Pilidae	Trichivirus	octo
Trinine_Totilivirus_ISS409_GEBZ	Trinine totilivirus	TniTV		T. sp9	ISS 409	Japan	Korh_GEBZ	9	0.00256652	partial	No significant similarity found			dsRNA	Orthornavirae	Duplornaviricota	Chrymotiviricetes	Ghabrivirales	Pilidae	Trichivirus	novem
Trinine_Totilivirus_sp9-ISS408	Trinine totilivirus	TniTV	PQ673597	T. sp9	ISS 408	Japan	pool_spT6-T8-T9	1217	11.1131	complete	polyprotein [Nanning Totiv tick virus 4]	UYL95676.1	0.55	dsRNA	Orthornavirae	Duplornaviricota	Chrymotiviricetes	Ghabrivirales	Pilidae	Trichivirus	novem

### Sheet: Supp Table 3
Supplementary table 3: Endogenous Viral Elements of Totiliviruses identified in the genomes of Trichinella spp.
Species	strain	Accession	scaffold	length (bp)	Coordinates	hit length (bp)	Name
T. britovi	ISS120	JYDI01000062.1	scaffold62s	195695	c61913-61408	509	CP7
T. murrelli	ISS417	JYDJ01000189.1	scaffold189s	87692	32493-33002	509	CP7
		JYDJ01004123.1	scaffold4197s	271	2-271	269	CP8
	ISS35	LKDY01000594.1	unitig_1216	1425034	833434-833943	509	CP7
T. sp. T6	ISS34	JYDK01000012.1	scaffold12s	399341	352514-353023	509	CP7
		JYDK01001609.1	scaffold1615s	701	2-127	125	CP4
		JYDK01001609.1	scaffold1615s	701	c700-119	581	CP8
		JYDK01005113.1	scaffold5170s	245	3-245	242	CP2
T. sp. T9	ISS409	JYDN01000063.1	scaffold63s	211722	194989-195498	509	CP7
T. patagoniensis	ISS2496	JYDQ01000167.1	scaffold167s	97436	1923-2468	545	RdRP3
		JYDQ01004765.1	scaffold4791s	284	123-284	161	CP3
		JYDQ01003181.1	scaffold3195s	385	2-355	353	RdRP2
		JYDQ01005469.1	scaffold5506s	252	c247-59	188	CP5
T. pseudospiralis	ISS176	JYDV01001845.1	scaffold1858s	448	3-446	443	CP6
		JYDV01001596.1	scaffold1606s	471	c467-3	464	CP1
T. nativa	ISS10	JYDW01000003.1	scaffold3s	395314	c47674-47165	509	CP7
		JYDW01000017.1	scaffold17s	311569	c264335-263700	635	RdRP2
		JYDW01000579.1	scaffold582s	4929	c2371-697	1596	RdRP1
	ISS45	LVZM01017744.1	Cont50049	521	c360-22	338	CP7
		LVZM01017890.1	Cont50183	1773	c1597-1	1596	RdRP1
		LVZM01018236.1	Cont50515	568	c568-38	530	RdRP2

### Sheet: Supp table 4
Supplementary table 4: Primers used to determine within which species or isolate were the viruses present.
primer name	primer sequence	target virus
F_T.ps_toti_orf2	GCTCCTTCATCGCAGCCTAT	Tripseudo totilivirus 1
R_T.ps_toti_orf2	CTCCYACTCTTCCCCACAAC
F_T.n_lispi_orf1	CTGAACGGTGTCTTCTCGCT	Trina Lispivirus 2
R_T.n_lispi_orf1	TTGATGGATCACGCTTGGCT
F_T.n_lispi_orf2	TGGAGCTGGAACCGTRACAC	Trina Lispivirus 2
R_T.n_lispi_orf2	CAGCATCAACAGTGATCGCG
F_T.ps_lispi_orf1	GCCTTTAGCCGAACACAAGG	Tripseudo Lispivirus 3
R_T.ps_lispi_orf1	GACCTCCCATGGCAGACAAA
F_T.ps_lispi_orf2	GTGGCTCGTCTCCATTGTGA	Tripseudo Lispivirus 3
R_T.ps_lispi_orf2	GAGACGCTCGTAGAATGGGG
F_T.ps_toti_orf2	GCTCCTTCATCGCAGCCTAT	Tripseudo totilivirus 1
R_T.ps_toti_orf2	CTCCYACTCTTCCCCACAAC

### Sheet: Supp Table 5
Supplementary table 5: Pairwise percent identity matrix of complete RdRPs of Lispivirus and representative viruses of the order Ghabrivirales. Amino acid sequences were aligned by clustal omega version 1.2.4 with default settings. (https://www.ebi.ac.uk/Tools/msa/clustalo/) (Sievers et al., 2011).
Genus	Seq ID	UHK03163.1_Hangzhou_cletus_punctiger_lispivirus_1_	URA30374.1_Erthesina_fullo_arlivirus_1_	AJG39111.1_Lishi_Spider_Virus_2	UHK03262.1_Hangzhou_scotinophara_lurida_lispivirus_1_	AJG39115.1_Sanxia_water_strider_virus_4	APG78697.1_Hubei_odonate_virus_10_	UHM27656.1_Fushun_ischnura_senegalensis_lispivirus_1_	QXV86525.1_Arlivirus_sp._virus_	UHK03027.1_Guiyang_lispivirus_1_	QWC36466.1_Bemisia_tabaci_arlivirus_2_	QMP82354.1_Hemipteran_arli-related_virus_OKIAV94_	QPL15300.1_Hemipteran_arli-related_virus_OKIAV95_	QWC36460.1_Bemisia_tabaci_arlivirus_1_	AXA52562.1_Linepithema_humile_rhabdo-like_virus_1_	QPL15295.1_Hymenopteran_arli-related_virus_OKIAV98_	QPL15345.1_Hymenopteran_arli-related_virus_OKIAV99_	QWT43285.1_Anisopteromalus_calandrae_negative-strand_RNA_virus_1_	QPL15365.1_Hymenopteran_arli-related_virus_OKIAV100_	QWT43291.1_Anisopteromalus_calandrae_negative-strand_RNA_virus_2_	QMP82314.1_Coleopteran_arli-related_virus_OKIAV107_	QMP82292.1_Strepsipteran_arli-related_virus_OKIAV104_	APG78691.1_Hubei_rhabdo-like_virus_3_	UHK03318.1_Hangzhou_acrida_cinerea_lispivirus_1_	QMP82242.1_Blattodean_arli-related_virus_OKIAV102_	QMP82349.1_Isopteran_arli-related_virus_OKIAV103_	QQM16270.1_Jimsystermes_virus_	UUW06592.1_Cat_Tien_Hospitalitermes_Lispi-like_virus_	QEQ50497.1_Amsterdam_virus_	Tripa_Lispivirus_ISS2496_GECA	Tripa_Lispivirus_ISS1826	Trina_Lispivirus_1_ISS10_GEBM	Trina_Lispivirus_2_pool_ISS10-42-70	Tripseudo_Lispivirus_2_ISS141_GEBR	Tripseudo_Lispivirus_1_ISS588_GECJ	Trispseudo_Lispivirus_1_ISS141_GEBR	Tripseudo_Lispivirus_3_ISS470	APG78782.1_Wuchang_romanomermis_nematode_virus_2_	UHK03042.1_Guiyang_lispivirus_2_	OP313018.1_Fuyun_tick_virus_1_isolate_FY19-2	AJG39142.1_Tacheng_Tick_Virus_6
Hemipvirus	UHK03163.1_Hangzhou_cletus_punctiger_lispivirus_1_	100	40.88	41.2	40.46	27.92	28.53	27.55	28.41	31.61	28.54	28.84	28.86	28.9	24.92	24.64	22.4	23.29	25.66	24.13	24.25	24.04	24.14	25.47	25.14	24.66	24.22	25.48	23.81	24.53	24.53	23.46	23.41	23.51	23.61	23.61	24.38	25.17	24.79	24.17	23.53		0
Arlivirus	URA30374.1_Erthesina_fullo_arlivirus_1_	40.88	100	50.32	50.27	26.23	27.49	27.34	28.38	30.68	28.49	29.27	29.29	27.38	24.67	25.24	21.64	24.23	25.35	24.31	24.4	24.14	24.56	24.68	24.77	25.08	24.36	25	23.63	24.64	24.64	24.08	24.03	24.03	23.98	23.98	24.13	25.5	25.01	24.79	23.32		20
Arlivirus	AJG39111.1_Lishi_Spider_Virus_2	41.2	50.32	100	57.27	26.49	27.57	27.87	29.04	30.36	27.34	28.44	29.38	27.98	23.91	24.78	21.78	24.06	24.57	24.24	24.67	24.36	23.85	25	25.23	24.78	23.71	24.35	23.26	23.62	23.62	23.52	23.47	24.39	24.49	24.44	24.39	24.73	24.51	23.93	23.28		40
Arlivirus	UHK03262.1_Hangzhou_scotinophara_lurida_lispivirus_1_	40.46	50.27	57.27	100	28.05	28.8	28.13	29.69	31.17	28.82	29.6	29.36	28.09	23.59	23.72	21.85	24.33	24.71	23.8	24.5	24.14	23.47	24.77	25.18	25.29	24.02	24.45	23.88	23.87	23.87	24.53	24.48	23.61	23.61	23.61	23.92	25.96	25.3	25.79	23.92		60
Sanstrivirus	AJG39115.1_Sanxia_water_strider_virus_4	27.92	26.23	26.49	28.05	100	26.49	26.31	29.87	30.24	26.89	28.79	30.55	28.31	25.3	25.33	23.33	23.36	25.53	23.56	23.67	24.32	23.31	24.54	24.55	25.63	25.51	25.22	25.19	24.37	24.37	24.2	24.15	24.72	24.67	24.67	25.28	25.86	25.49	26.16	26.54		80
Damravirus	APG78697.1_Hubei_odonate_virus_10_	28.53	27.49	27.57	28.8	26.49	100	54.19	30.59	32.08	26.94	26.8	29.27	27.97	25.13	25.86	22.74	23.44	24.58	23.22	26.59	25.26	24.03	25.17	25.49	26.56	25	24.86	23.51	23.58	23.58	24.3	24.19	23.99	24.04	24.04	24.3	25.3	25.1	26.1	24.72		100
Damravirus	UHM27656.1_Fushun_ischnura_senegalensis_lispivirus_1_	27.55	27.34	27.87	28.13	26.31	54.19	100	31.48	32.63	27.57	27.5	29.1	26.53	25.55	25.73	22.25	23.67	24.05	23.09	26.39	24.86	23.97	24.51	25.86	25.27	25.14	25.09	24.42	24.45	24.45	24.25	24.35	24.6	24.71	24.66	24.81	25	25.85	25.83	25.01
Avesvirus	QXV86525.1_Arlivirus_sp._virus_	28.41	28.38	29.04	29.69	29.87	30.59	31.48	100	40.79	29.26	29.48	31.45	30.04	25.49	26.07	24.01	25.96	25.57	25.86	26.09	27.25	25.05	26.55	25.93	26.01	25.4	26.13	26.83	26.47	26.47	25.5	25.5	25.91	26.06	26.06	26.88	28.23	26.2	27.26	26.78
Aranavirus	UHK03027.1_Guiyang_lispivirus_1_	31.61	30.68	30.36	31.17	30.24	32.08	32.63	40.79	100	30.35	30.9	33.01	32.3	27.33	26.59	24.05	25.5	26.26	26.79	27.36	26.81	26.25	26.61	26.68	25.9	25.83	27.18	26.37	24.77	24.77	24.56	24.46	25.54	25.64	25.64	25.54	27.69	27.94	27.04	28.22
Aleybvirus	QWC36466.1_Bemisia_tabaci_arlivirus_2_	28.54	28.49	27.34	28.82	26.89	26.94	27.57	29.26	30.35	100	36.85	35.94	36.02	23.98	24.38	22.8	22.49	24.19	23.53	23.92	25.59	23.39	24.42	24.17	23.11	22.97	24.13	23.73	22.43	22.43	22.06	22.11	22.42	22.58	22.58	22.47	25.73	25.1	24.42	24.12
Rivapovirus	QMP82354.1_Hemipteran_arli-related_virus_OKIAV94_	28.84	29.27	28.44	29.6	28.79	26.8	27.5	29.48	30.9	36.85	100	36.72	35.84	24.22	25.32	23.21	24.59	26.02	25.19	25.27	25.85	23.98	24.97	25.81	24.63	24.4	24.64	24.39	25.44	25.44	24.6	24.45	24.19	24.29	24.29	23.83	26.43	26.43	25.62	25.48
Xenophyvirus	QPL15300.1_Hemipteran_arli-related_virus_OKIAV95_	28.86	29.29	29.38	29.36	30.55	29.27	29.1	31.45	33.01	35.94	36.72	100	37.43	26.04	26.2	23.83	25.63	25.25	25.17	26.38	24.92	24.71	26.41	25.91	25.55	25.45	26.36	25.17	24.3	24.3	24.24	24.19	24.3	24.4	24.4	23.68	26.95	26.29	25.46	26.45
Aleyavirus	QWC36460.1_Bemisia_tabaci_arlivirus_1_	28.9	27.38	27.98	28.09	28.31	27.97	26.53	30.04	32.3	36.02	35.84	37.43	100	24.81	24.42	22.39	24.28	24.24	24.28	26.04	24.33	22.62	24.31	24.95	24.92	25.35	25.4	24.17	24.3	24.3	23.95	23.95	23.95	24	24	23.54	25.71	26.78	25.9	25.87
Synelinevirus	AXA52562.1_Linepithema_humile_rhabdo-like_virus_1_	24.92	24.67	23.91	23.59	25.3	25.13	25.55	25.49	27.33	23.98	24.22	26.04	24.81	100	54.5	38.08	40.37	41.87	40.2	30.08	33.07	33.43	32.13	31.32	34.19	34.24	33.45	24.8	24.85	24.85	24.54	24.44	24.33	24.23	24.23	24.64	26.14	26.66	25.98	26.53
Synelinevirus	QPL15295.1_Hymenopteran_arli-related_virus_OKIAV98_	24.64	25.24	24.78	23.72	25.33	25.86	25.73	26.07	26.59	24.38	25.32	26.2	24.42	54.5	100	37.75	40.8	40.56	40.29	30.57	31.87	33.65	32.98	32.58	34.32	33.72	34.49	24.55	24.74	24.74	24.08	24.08	24.13	24.13	24.13	24.39	26.09	24.89	24.69	25.91
Phelinovirus	QPL15345.1_Hymenopteran_arli-related_virus_OKIAV99_	22.4	21.64	21.78	21.85	23.33	22.74	22.25	24.01	24.05	22.8	23.21	23.83	22.39	38.08	37.75	100	43	41.09	41.62	29.05	29.88	30.99	29.79	28.32	31.51	30.65	31.88	22.73	22.24	22.24	22.03	21.98	22.19	22.24	22.24	21.98	24.35	23.97	24.03	24.87
Anidravirus	QWT43285.1_Anisopteromalus_calandrae_negative-strand_RNA_virus_1_	23.29	24.23	24.06	24.33	23.36	23.44	23.67	25.96	25.5	22.49	24.59	25.63	24.28	40.37	40.8	43	100	45.63	42.33	29.38	30.16	32.71	31.56	31.79	34.19	33.68	33.33	24.03	24.8	24.8	23.52	23.42	23.72	23.72	23.72	23.62	26.2	24.56	25.32	26.62
Anicalvirus	QPL15365.1_Hymenopteran_arli-related_virus_OKIAV100_	25.66	25.35	24.57	24.71	25.53	24.58	24.05	25.57	26.26	24.19	26.02	25.25	24.24	41.87	40.56	41.09	45.63	100	51.24	31.32	31.67	33.42	32.41	32.19	34.37	32.89	33.93	24.13	25.59	25.59	24.61	24.61	24.77	24.61	24.61	24.66	26.17	26.2	25.52	26.68
Anicalvirus	QWT43291.1_Anisopteromalus_calandrae_negative-strand_RNA_virus_2_	24.13	24.31	24.24	23.8	23.56	23.22	23.09	25.86	26.79	23.53	25.19	25.17	24.28	40.2	40.29	41.62	42.33	51.24	100	29.3	31.52	32.78	31.63	31.42	32.92	32.21	33.9	23.81	24.53	24.53	24.27	24.17	24.73	24.83	24.83	24.48	25.72	24.9	24.03	25.95
Cybitervirus	QMP82314.1_Coleopteran_arli-related_virus_OKIAV107_	24.25	24.4	24.67	24.5	23.67	26.59	26.39	26.09	27.36	23.92	25.27	26.38	26.04	30.08	30.57	29.05	29.38	31.32	29.3	100	32.4	32.88	31.48	32.31	33.4	32.65	31.8	25.77	26.02	26.02	26	25.95	25.44	25.54	25.54	25.9	25.46	26.71	25.64	26.2
Stylovirus	QMP82292.1_Strepsipteran_arli-related_virus_OKIAV104_	24.04	24.14	24.36	24.14	24.32	25.26	24.86	27.25	26.81	25.59	25.85	24.92	24.33	33.07	31.87	29.88	30.16	31.67	31.52	32.4	100	34.47	31.47	31.17	32.2	31.9	31.75	25.31	24.53	24.53	24.01	23.96	24.07	24.12	24.07	24.32	26.28	27.09	26.42	25.61
Leocovirus	APG78691.1_Hubei_rhabdo-like_virus_3_	24.14	24.56	23.85	23.47	23.31	24.03	23.97	25.05	26.25	23.39	23.98	24.71	22.62	33.43	33.65	30.99	32.71	33.42	32.78	32.88	34.47	100	32.4	32.63	35.5	35.55	35.8	23.42	23.82	23.82	23.98	24.03	22.59	22.59	22.59	22.39	25.83	26.55	27.44	27.62
Acridvirus	UHK03318.1_Hangzhou_acrida_cinerea_lispivirus_1_	25.47	24.68	25	24.77	24.54	25.17	24.51	26.55	26.61	24.42	24.97	26.41	24.31	32.13	32.98	29.79	31.56	32.41	31.63	31.48	31.47	32.4	100	35.8	38.19	39.1	39.09	25.67	24.55	24.55	23.74	23.69	23.89	24.04	24.04	23.84	25.53	26.52	26.39	25.71
Supelovirus	QMP82242.1_Blattodean_arli-related_virus_OKIAV102_	25.14	24.77	25.23	25.18	24.55	25.49	25.86	25.93	26.68	24.17	25.81	25.91	24.95	31.32	32.58	28.32	31.79	32.19	31.42	32.31	31.17	32.63	35.8	100	40.03	38.58	40.27	25.96	25.38	25.38	25.27	25.27	24.04	24.04	24.04	24.09	27.01	25.22	27.45	27.19
Copasivirus	QMP82349.1_Isopteran_arli-related_virus_OKIAV103_	24.66	25.08	24.78	25.29	25.63	26.56	25.27	26.01	25.9	23.11	24.63	25.55	24.92	34.19	34.32	31.51	34.19	34.37	32.92	33.4	32.2	35.5	38.19	40.03	100	61.18	60.78	25.93	24.63	24.63	23.71	23.71	23.96	24.11	24.11	23.6	27.27	26.24	27.32	27.29
Copasivirus	QQM16270.1_Jimsystermes_virus_	24.22	24.36	23.71	24.02	25.51	25	25.14	25.4	25.83	22.97	24.4	25.45	25.35	34.24	33.72	30.65	33.68	32.89	32.21	32.65	31.9	35.55	39.1	38.58	61.18	100	65.79	25.01	24.39	24.39	24.83	24.89	23.71	23.66	23.66	23.66	26.15	26.95	26.92	26.6
Copasivirus	UUW06592.1_Cat_Tien_Hospitalitermes_Lispi-like_virus_	25.48	25	24.35	24.45	25.22	24.86	25.09	26.13	27.18	24.13	24.64	26.36	25.4	33.45	34.49	31.88	33.33	33.93	33.9	31.8	31.75	35.8	39.09	40.27	60.78	65.79	100	24.94	25.08	25.08	24.62	24.62	24.62	24.62	24.62	24.87	25.42	26.38	27.61	26.47
Usmuvirus	QEQ50497.1_Amsterdam_virus_	23.81	23.63	23.26	23.88	25.19	23.51	24.42	26.83	26.37	23.73	24.39	25.17	24.17	24.8	24.55	22.73	24.03	24.13	23.81	25.77	25.31	23.42	25.67	25.96	25.93	25.01	24.94	100	37.54	37.54	37.15	37.15	36.76	37	37	36.51	30.42	27.75	26.45	27.7
	Tripa_Lispivirus_ISS2496_GECA	24.53	24.64	23.62	23.87	24.37	23.58	24.45	26.47	24.77	22.43	25.44	24.3	24.3	24.85	24.74	22.24	24.8	25.59	24.53	26.02	24.53	23.82	24.55	25.38	24.63	24.39	25.08	37.54	100	100	61.93	61.69	61.49	61.45	61.45	61.88	28.54	28.24	27.9	27.28
	Tripa_Lispivirus_ISS1826	24.53	24.64	23.62	23.87	24.37	23.58	24.45	26.47	24.77	22.43	25.44	24.3	24.3	24.85	24.74	22.24	24.8	25.59	24.53	26.02	24.53	23.82	24.55	25.38	24.63	24.39	25.08	37.54	100	100	61.93	61.69	61.49	61.45	61.45	61.88	28.54	28.24	27.9	27.28
	Trina_Lispivirus_1_ISS10_GEBM	23.46	24.08	23.52	24.53	24.2	24.3	24.25	25.5	24.56	22.06	24.6	24.24	23.95	24.54	24.08	22.03	23.52	24.61	24.27	26	24.01	23.98	23.74	25.27	23.71	24.83	24.62	37.15	61.93	61.93	100	99.52	66.97	67.07	67.07	66.54	28.29	27.28	27.18	26.42
	Trina_Lispivirus_2_pool_ISS10-42-70	23.41	24.03	23.47	24.48	24.15	24.19	24.35	25.5	24.46	22.11	24.45	24.19	23.95	24.44	24.08	21.98	23.42	24.61	24.17	25.95	23.96	24.03	23.69	25.27	23.71	24.89	24.62	37.15	61.69	61.69	99.52	100	66.87	66.97	66.97	66.35	28.29	27.13	27.13	26.37
	Tripseudo_Lispivirus_2_ISS141_GEBR	23.51	24.03	24.39	23.61	24.72	23.99	24.6	25.91	25.54	22.42	24.19	24.3	23.95	24.33	24.13	22.19	23.72	24.77	24.73	25.44	24.07	22.59	23.89	24.04	23.96	23.71	24.62	36.76	61.49	61.49	66.97	66.87	100	98.71	98.66	85.45	27.52	27.53	27.08	26.52
	Tripseudo_Lispivirus_1_ISS588_GECJ	23.61	23.98	24.49	23.61	24.67	24.04	24.71	26.06	25.64	22.58	24.29	24.4	24	24.23	24.13	22.24	23.72	24.61	24.83	25.54	24.12	22.59	24.04	24.04	24.11	23.66	24.62	37	61.45	61.45	67.07	66.97	98.71	100	99.95	85.45	27.72	27.48	27.08	26.57
	Trispseudo_Lispivirus_1_ISS141_GEBR	23.61	23.98	24.44	23.61	24.67	24.04	24.66	26.06	25.64	22.58	24.29	24.4	24	24.23	24.13	22.24	23.72	24.61	24.83	25.54	24.07	22.59	24.04	24.04	24.11	23.66	24.62	37	61.45	61.45	67.07	66.97	98.66	99.95	100	85.45	27.72	27.48	27.08	26.57
	Tripseudo_Lispivirus_3_ISS470	24.38	24.13	24.39	23.92	25.28	24.3	24.81	26.88	25.54	22.47	23.83	23.68	23.54	24.64	24.39	21.98	23.62	24.66	24.48	25.9	24.32	22.39	23.84	24.09	23.6	23.66	24.87	36.51	61.88	61.88	66.54	66.35	85.45	85.45	85.45	100	27.72	27.83	26.72	26.22
Nematovirus	APG78782.1_Wuchang_romanomermis_nematode_virus_2_	25.17	25.5	24.73	25.96	25.86	25.3	25	28.23	27.69	25.73	26.43	26.95	25.71	26.14	26.09	24.35	26.2	26.17	25.72	25.46	26.28	25.83	25.53	27.01	27.27	26.15	25.42	30.42	28.54	28.54	28.29	28.29	27.52	27.72	27.72	27.72	100	30.7	29.28	29.77
Aranbvirus	UHK03042.1_Guiyang_lispivirus_2_	24.79	25.01	24.51	25.3	25.49	25.1	25.85	26.2	27.94	25.1	26.43	26.29	26.78	26.66	24.89	23.97	24.56	26.2	24.9	26.71	27.09	26.55	26.52	25.22	26.24	26.95	26.38	27.75	28.24	28.24	27.28	27.13	27.53	27.48	27.48	27.83	30.7	100	37.41	39.53
Ganiavirus	OP313018.1_Fuyun_tick_virus_1_isolate_FY19-2	24.17	24.79	23.93	25.79	26.16	26.1	25.83	27.26	27.04	24.42	25.62	25.46	25.9	25.98	24.69	24.03	25.32	25.52	24.03	25.64	26.42	27.44	26.39	27.45	27.32	26.92	27.61	26.45	27.9	27.9	27.18	27.13	27.08	27.08	27.08	26.72	29.28	37.41	100	53.35
Ganiavirus	AJG39142.1_Tacheng_Tick_Virus_6	23.53	23.32	23.28	23.92	26.54	24.72	25.01	26.78	28.22	24.12	25.48	26.45	25.87	26.53	25.91	24.87	26.62	26.68	25.95	26.2	25.61	27.62	25.71	27.19	27.29	26.6	26.47	27.7	27.28	27.28	26.42	26.37	26.52	26.57	26.57	26.22	29.77	39.53	53.35	100

### Sheet: Supp table 6
Supplementary table 6: Pairwise percent identity matrix of complete RdRPs within the deltatotivirinae suborder. Amino acid sequences were aligned by clustal omega version 1.2.4 with default settings. (https://www.ebi.ac.uk/Tools/msa/clustalo/) (Sievers et al., 2011).
		NC_032540.1_Beihai_Razor_shell_virus_4	MT498827.1_Parry's_Creek_toti-like_virus_1	NC_032413.1_Beihai_barnacle_virus_15	MW503715.1_Phytophthora_condilina_RNA_virus_2	NC_040385.1_Diatom_colony_associated_dsRNA_virus_17	MK967418.1_Cronartium_ribicola_totivirus_1	ON746557.1_Nanning_Totiv_tick_virus_4	KX882940.1_Hubei_toti-like_virus_6	Tripa_Totilivirus	Trinine_Totilivirus	Tribo_Totilivirus_2	Tribo_Totilivirus_3	Tribo_Totilivirus_1	Trieight_Totilivirus_1	Trieight_Totilivirus_2	Trinine_Totilivirus	Trina_Totilivirus_3	Trina_Totilivirus_2	Trina_Totilivirus_1	Trimu_Totilivirus_1	Trisix_Totilivirus	Tripseudo_Totilivirus_2	Tripseudo_Totilivirus_1	Tripseudo_Totilivirus_3
	NC_032540.1_Beihai_Razor_shell_virus_4	100	24.45	25.15	22.43	27.38	21.29	22.86	24.76	25.3	21.7	23.86	24.48	24.72	24.97	24.22	24.22	24.22	24.34	24.48	23.98	23.98	24.48	24.22	23.98		0
	MT498827.1_Parry's_Creek_toti-like_virus_1	24.45	100	36.05	29.4	33.04	24.63	25.51	26.32	27.41	25.19	26.91	27.39	27.26	27.33	27.16	27.04	27.16	27.04	27.26	26.91	27.28	27.39	26.91	26.91		20
	NC_032413.1_Beihai_barnacle_virus_15	25.15	36.05	100	30.05	32.29	22.93	25.19	28.84	25.9	22.42	23.91	23.7	23.95	23.51	23.54	24.28	24.28	24.28	24.46	24.16	24.28	24.46	24.41	24.53		40
	MW503715.1_Phytophthora_condilina_RNA_virus_2	22.43	29.4	30.05	100	32.75	25.92	26.26	30.19	27.56	24.56	27.93	27.78	28.17	27.66	27.56	27.43	27.43	27.31	27.53	27.43	27.56	27.66	28.3	28.05		60
	NC_040385.1_Diatom_colony_associated_dsRNA_virus_17	27.38	33.04	32.29	32.75	100	26.4	28.81	31.38	28.79	25.91	28.79	28.41	28.66	28.53	28.16	28.54	28.54	28.66	28.92	28.54	28.79	29.05	29.41	29.41		80
	MK967418.1_Cronartium_ribicola_totivirus_1	21.29	24.63	22.93	25.92	26.4	100	26.7	29.63	28.17	25.9	28.3	28.3	28.43	28.3	28.04	27.9	28.04	28.04	28.16	27.77	27.9	27.47	28.04	28.3		100
	ON746557.1_Nanning_Totiv_tick_virus_4	22.86	25.51	25.19	26.26	28.81	26.7	100	52.96	39.55	33.61	39.9	40.22	40.58	39.85	39.31	39.67	39.79	39.79	40.19	40.26	39.79	41.29	40.62	40.86
	KX882940.1_Hubei_toti-like_virus_6	24.76	26.32	28.84	30.19	31.38	29.63	52.96	100	43.17	37.67	43	43.2	43.55	42.51	42.33	41.83	42.33	42.33	42.49	42.83	42.83	43.35	43.67	43.67
	Tripa_Totilivirus	25.3	27.41	25.9	27.56	28.79	28.17	39.55	43.17	100	63.05	73.57	72.59	72.82	73.17	74.13	74.24	73.68	73.91	72.82	73.57	73.46	73.17	74.36	74.24
	Trinine_Totilivirus	21.7	25.19	22.42	24.56	25.91	25.9	33.61	37.67	63.05	100	73.68	73.17	73.51	73.85	74.36	83.54	76.82	77.16	75.57	76.37	77.04	72.13	74.24	73.91
	Tribo_Totilivirus_2	23.86	26.91	23.91	27.93	28.79	28.3	39.9	43	73.57	73.68	100	95.64	94.61	91.97	92.61	87.12	86.67	86.67	85.55	86.67	86.67	84.52	85.89	85.67
	Tribo_Totilivirus_3	24.48	27.39	23.7	27.78	28.41	28.3	40.22	43.2	72.59	73.17	95.64	100	97.25	91.84	92.32	86.58	86.24	86.35	86.49	85.78	86.12	85.58	85.21	85.32
	Tribo_Totilivirus_1	24.72	27.26	23.95	28.17	28.66	28.43	40.58	43.55	72.82	73.51	94.61	97.25	100	91.49	91.74	86.93	85.89	85.89	85.91	86.12	86.12	85.7	84.75	84.86
	Trieight_Totilivirus_1	24.97	27.33	23.51	27.66	28.53	28.3	39.85	42.51	73.17	73.85	91.97	91.84	91.49	100	97.94	86.93	86.47	86.24	86.11	85.78	86.24	84.39	84.4	84.63
	Trieight_Totilivirus_2	24.22	27.16	23.54	27.56	28.16	28.04	39.31	42.33	74.13	74.36	92.61	92.32	91.74	97.94	100	87.12	87.01	86.67	85.67	86.34	86.67	84.17	84.99	85.22
	Trinine_Totilivirus	24.22	27.04	24.28	27.43	28.54	27.9	39.67	41.83	74.24	83.54	87.12	86.58	86.93	86.93	87.12	100	90.37	90.82	89.56	90.26	90.82	84.98	86.79	86.56
	Trina_Totilivirus_3	24.22	27.16	24.28	27.43	28.54	28.04	39.79	42.33	73.68	76.82	86.67	86.24	85.89	86.47	87.01	90.37	100	98.66	97.36	96.42	97.54	86.47	86.45	87.01
	Trina_Totilivirus_2	24.34	27.04	24.28	27.31	28.66	28.04	39.79	42.33	73.91	77.16	86.67	86.35	85.89	86.24	86.67	90.82	98.66	100	97.82	96.64	97.31	86.47	86.79	87.12
	Trina_Totilivirus_1	24.48	27.26	24.46	27.53	28.92	28.16	40.19	42.49	72.82	75.57	85.55	86.49	85.91	86.11	85.67	89.56	97.36	97.82	100	94.84	95.99	86.8	85.55	85.89
	Trimu_Totilivirus_1	23.98	26.91	24.16	27.43	28.54	27.77	40.26	42.83	73.57	76.37	86.67	85.78	86.12	85.78	86.34	90.26	96.42	96.64	94.84	100	97.54	86.35	86.56	86.79
	Trisix_Totilivirus	23.98	27.28	24.28	27.56	28.79	27.9	39.79	42.83	73.46	77.04	86.67	86.12	86.12	86.24	86.67	90.82	97.54	97.31	95.99	97.54	100	86.58	86.34	86.79
	Tripseudo_Totilivirus_2	24.48	27.39	24.46	27.66	29.05	27.47	41.29	43.35	73.17	72.13	84.52	85.58	85.7	84.39	84.17	84.98	86.47	86.47	86.8	86.35	86.58	100	90.02	89.91
	Tripseudo_Totilivirus_1	24.22	26.91	24.41	28.3	29.41	28.04	40.62	43.67	74.36	74.24	85.89	85.21	84.75	84.4	84.99	86.79	86.45	86.79	85.55	86.56	86.34	90.02	100	98.1
	Tripseudo_Totilivirus_3	23.98	26.91	24.53	28.05	29.41	28.3	40.86	43.67	74.24	73.91	85.67	85.32	84.86	84.63	85.22	86.56	87.01	87.12	85.89	86.79	86.79	89.91	98.1	100
